# RNA splicing alterations induce a cellular stress response associated with poor prognosis in AML

**DOI:** 10.1101/2020.01.10.895714

**Authors:** Govardhan Anande, Nandan P. Deshpande, Sylvain Mareschal, Aarif M. N. Batcha, Henry R. Hampton, Tobias Herold, Soren Lehmann, Marc R. Wilkins, Jason W.H. Wong, Ashwin Unnikrishnan, John E. Pimanda

## Abstract

RNA splicing is a fundamental biological process that generates protein diversity from a finite set of genes. Recurrent somatic mutations of splicing factor genes are relatively uncommon in Acute Myeloid Leukemia (AML, < 20%). We examined whether RNA splicing differences exist in AML even in the absence of splicing factor mutations. Analyzing RNA-seq data from two independent cohorts of AML patients, we identified recurrent differential alternative splicing between patients with poor and good prognosis. These alternative splicing events occurred even in patients without any discernible splicing factor mutations. The alternative splicing events recurrently occurred in genes involved in specific molecular functions, primarily related to protein translation. Developing informatics tools to predict the functional impact of alternative splicing on the translated protein, we discovered that ~45% of the splicing events directly affected highly conserved protein domains. Several splicing factors were themselves misspliced in patients, and the splicing of their target transcripts were also altered. By studying differential gene expression in the same patients, we identified that alternative splicing of protein translation genes in ELN^Adv^ patients resulted in the induction of an integrated stress response and up-regulation of inflammation-related genes. Lastly, using machine learning techniques, we identified a set of four genes whose alternative splicing can refine the accuracy of existing risk prognosis schemes and validated it in a completely independent cohort. Our discoveries therefore identify aberrant alternative splicing as a molecular feature of adverse AML with clinical relevance.

**Key Points:**

- Widespread and recurrent alternative splicing differences exist between AML patients with good or poor prognosis
- Missplicing of RNA splicing factors leads to altered splicing of their target transcripts
- Aberrant splicing of protein translation genes triggers the induction of an integrated stress response and concomitant inflammatory response
- Alternative RNA splicing information can be used to improve the accuracy of existing prognostic algorithms in AML
