## Supplementary Methods, Suppl Figures and Suppl Tables for "RNA splicing alterations induce a cellular stress response associated with poor prognosis in AML": Supplemental table 1.xlsx

### Sheet: Table S1
Supplementary Table 1: Patient characteristics
Characteristic	TCGA AML	Clinseq AML
Number of patients	104	184
Gender (%, Female)	47.11	50
Median age at diagnosis (years)	55 (18-81)	63 (18-85)
Median blast at diagnosis (%)	73 (30-100)	-
Median PB at diagnosis (%)	48 (0-97)	-
Median follow-up (years)	1.04	1.09
ELN (n)
Favourable	41	47
Intermediate	42	67
Adverse	21	70
Cytogenetic risk (n)
Good	17	11
Intermediate	65	122
Adverse	22	46
N.D.	0	5
FAB subtype (n)
M0	8	5
M1	31	35
M2	26	34
M3	0	0
M4	25	24
M5	11	22
M6	1	2
M7	1	1
Other	1	61
									0.5
